# The synergistic effects of plants and nitrogen on microbial hitchhiking

**DOI:** 10.1101/2022.05.09.491057

**Authors:** Zhibin Liu, Ziyuan Wang, Qini Xia, Qin Zhou, Xiaobo Wu, Wenqing Kong, Wenyan Lei, Jiayi Zeng, Chao Liu, Yongfeng Wang, Wei Chang, Zhi Li, Yi Yang, Liang Yang, Xiao Tan

**Affiliations:** Key Laboratory of Bio-Resource and Eco-Environment of Ministry of Education, College of Life Sciences, Sichuan University, Chengdu 610064, Sichuan, PR China; State Key Laboratory of Hydraulics and Mountain River Engineering, Sichuan University, Chengdu 610065, Sichuan, PR China; College of Water Resource & Hydropower, Sichuan University, Chengdu 610065, Sichuan, PR China; Institute of Environment and Ecology, Institute of Environmental Health and Ecological Security, Jiangsu University, 301 Xuefu Road, Zhenjiang, 212013, PR China.; Guangdong Provincial Key Laboratory of Silviculture, Protection and Utilization, Guangdong A; Vegetable Germplasm Innovation and Variety Improvement Key Laboratory of Sichuan Province/Horticulture Research Institute, Sichuan Academy of Agricultural Sciences, Chengdu 610066, PR China

**Keywords:** microbial hitchhiking, rhizosphere microbes, nitrogen fertilizer

## Abstract

Microbial hitchhiking demonstrates that some nonmotile microbes utilize trans-species motility to traverse their environment; however, whether driving forces, such as plants and nitrogen, affect microbial hitchhiking is not clear. In our study, we explored the effects of plants and nitrogen fertilizer on *Bacillus*-hitchhiking by setting filter membranes and different nitrogen fertilizer concentration gradients. In the experimental treatment, we added a filter membrane to the soil to prevent hitchhiking. In the absence of plants, nitrogen alone had little influence on motile bacteria and hitchhiking. However, *Bacillus* contents were significantly impacted by the nitrogen concentration when the plants were rooted, leading to a great variation in cell motility function according to the functional analysis in the soil microbial community. After applying the filter membrane, there were no significant differences in *Bacillus* contents, microbial community structure or cell motility functional abundance, which illustrated that hitchhiking impacted the microbial community. Our analysis of co-occurrence between bulk soil motile bacteria (*Bacillus*) and rhizosphere bacteria also confirmed this. The correlation between bulk soil motile bacteria and the rhizosphere microbial community was strong in the groups with suitable nitrogen concentrations without filter membranes and was weak at all nitrogen levels in the no-membrane treatments. Thus, we concluded that plants and different nitrogen doses synergistically altered the soil microbiome by hitchhiking, whose effect depends on nitrogen.
