## Supplementary material for "The synergistic effects of plants and nitrogen on microbial hitchhiking": supp: Table S1.xlsx

### Sheet: Table S1
Table S1. Abundances of class-level microorganisms in all groups
Class	H1-R-NF	H1-R-F	H2-R-NF	H2-R-F	H3-R-NF	H3-R-F	H1-S-NF	H1-S-F	H1-NF	H1-F	H2-S-NF	H2-S-F	H2-NF	H2-F	H3-S-NF	H3-S-F	H3-NF	H3-F	Domain	Phylum
Gammaproteobacteria	45.8972	49.1735	39.1337	49.6701	38.735	44.4832	29.6475	29.3419	31.7431	32.5418	28.8129	27.3288	30.1559	25.9468	27.4949	28.5185	28.3698	28.875	Bacteria	Proteobacteria
Alphaproteobacteria	14.5516	15.4374	17.1954	19.3673	18.6117	17.6784	15.9461	16.7863	16.9676	16.5933	17.9532	19.0796	17.6481	16.7295	18.0483	18.7419	18.3646	17.9486	Bacteria	Proteobacteria
Bacteroidia	28.7757	20.8644	28.5535	20.3678	31.7827	21.099	12.0984	10.9502	11.6993	10.0781	14.6457	13.4657	12.2491	11.1868	9.22162	11.003	11.3867	10.9795	Bacteria	Bacteroidetes
Planctomycetacia	1.27242	1.50953	1.5916	0.735525	1.4533	3.22975	13.8311	12.0244	9.83263	12.3204	9.0987	8.46087	11.8063	14.0564	11.06	8.37727	15.9307	8.83643	Bacteria	Planctomycetes
Actinobacteria	3.8629	5.91878	5.53287	5.63783	2.7238	6.63617	3.3043	4.04095	3.0905	3.31853	3.37078	5.4843	3.95713	3.5174	5.49632	7.17455	4.97975	5.78578	Bacteria	Actinobacteria
Verrucomicrobiae	0.94165	1.58455	2.2762	0.30705	2.29078	1.39455	7.36435	5.27292	8.3539	3.69402	5.58598	5.4285	7.16408	8.73545	7.03078	4.55115	4.21365	4.18435	Bacteria	Verrucomicrobia
Phycisphaerae	0.278425	0.4079	0.859675	0.300075	0.3635	0.549175	2.80808	3.9367	3.09345	3.0343	3.3351	3.16357	3.31752	3.7329	5.05342	2.40873	2.17805	4.07415	Bacteria	Planctomycetes
Subgroup_6	0.330775	0.1832	0.2798	0.196775	0.126625	0.194325	2.17053	3.03883	2.56765	2.56612	2.64412	2.7685	2.29447	3.56842	4.1604	3.76805	2.26668	3.86852	Bacteria	Acidobacteria
Gemmatimonadetes	0.29235	0.208675	0.311925	0.23935	0.105725	0.200625	2.82662	2.78145	3.0788	2.4324	2.66202	2.9029	2.6792	3.23488	2.1719	2.31243	2.0725	2.89807	Bacteria	Gemmatimonadetes
Bacilli	1.14465	1.41995	2.3049	1.3154	2.70147	1.43508	2.34845	2.4502	1.83645	1.94325	1.97865	2.20533	2.36163	2.33125	0.8442	1.0302	1.00313	1.80497	Bacteria	Firmicutes
Acidimicrobiia	0.164	0.107475	0.09	0.121775	0.05965	0.167125	1.2796	2.38727	1.94595	2.16535	1.43962	3.5519	1.62895	1.5444	2.8467	3.33115	2.03817	2.79088	Bacteria	Actinobacteria
Deltaproteobacteria	0.532125	0.50915	0.6067	0.333225	0.231275	0.4815	1.27923	1.18243	1.22047	1.21985	1.48005	0.9334	1.41273	1.4536	2.09468	2.7403	1.82495	2.80665	Bacteria	Proteobacteria
Saccharimonadia	1.42865	1.9952	0.3646	0.68075	0.3478	1.79165	1.41653	1.82357	1.11845	1.31068	0.6706	0.660225	0.4147	0.39435	0.884725	3.0212	1.44108	1.89857	Bacteria	Patescibacteria
Oxyphotobacteria	0.095575	0.1085	0.112	0.204125	0.042575	0.0457	0.18345	0.7773	0.45335	4.47485	2.23825	1.71552	0.252275	0.218975	0.2084	0.08275	0.1016	0.0918	Bacteria	Cyanobacteria
Parcubacteria	0.013975	0.007	0.0192	0.00245	0.008025	0.00665	0.224975	0.31025	0.4857	0.17945	1.1555	0.151275	0.122625	0.668175	0.635225	0.386125	0.164	0.559525	Bacteria	Patescibacteria
Longimicrobia	0.043625	0.03595	0.04815	0.020925	0.019875	0.03105	0.397525	0.381475	0.4222	0.3121	0.52205	0.496425	0.345975	0.463825	0.329375	0.3456	0.220675	0.356875	Bacteria	Gemmatimonadetes
Clostridia	0.073275	0.185275	0.1912	0.07465	0.06595	0.0712	0.624575	0.390875	0.225925	0.334475	0.2393	0.1537	0.17475	0.253175	0.08465	0.10335	1.0755	0.1526	Bacteria	Firmicutes
soil_bacterium_WWH121	0.092125	0.137525	0.29235	0.18595	0.204775	0.21945	0.225325	0.182025	0.1481	0.11175	0.2111	0.2351	0.276025	0.26055	0.256575	0.421325	0.3317	0.38515	Bacteria	BRC1
Chloroflexia	0.03385	0.033475	0.049875	0.0576	0.027225	0.05305	0.3165	0.27915	0.267525	0.16375	0.164925	0.256775	0.3695	0.21305	0.2357	0.3491	0.51985	0.3202	Bacteria	Chloroflexi
S0134_terrestrial_group	0.024075	0.00735	0.0035	0.007	0.0035	0.0049	0.3123	0.306	0.2022	0.21085	0.4755	0.3556	0.239425	0.394675	0.0638	0.049575	0.03875	0.05655	Bacteria	Gemmatimonadetes
Other	0.13555	0.1499	0.165225	0.15125	0.07375	0.16625	1.1663	1.20972	1.1199	0.903525	1.1897	1.08183	1.02877	0.9921	1.69355	1.1743	1.37742	1.20532
Unclassified	0.0157	0.0157	0.017825	0.0234	0.0213	0.061425	0.22845	0.1464	0.1271	0.09145	0.126475	0.120525	0.101025	0.103375	0.085175	0.109975	0.1009	0.120825
