## Supplementary material for "The synergistic effects of plants and nitrogen on microbial hitchhiking": supp: Table S3.xlsx

### Sheet: Table S3
Table S3 Alpha-diversity in all groups (sobs, shannon, simpson, chao, ace, goods, coverage, pielou and pd index);
Group	sobs	shannon	simpson	chao	ace	goods_coverage	pielou	pd
H1-F	1297.75	6.96809	0.967915	1571.42	1553.47	0.995845	0.673903	118.502
H1-NF	1312	7.05306	0.973396	1614.74	1588.03	0.995632	0.681015	120.026
H1-R-F	829.75	5.85151	0.921856	1107.09	1106.25	0.996643	0.602762	81.2334
H1-R-NF	880.5	6.01318	0.948932	1166.85	1163.29	0.996441	0.614867	84.3532
H1-S-F	1432.75	7.37677	0.978432	1702.09	1698.75	0.995546	0.703574	132.089
H1-S-NF	1326.25	7.17171	0.976545	1563.07	1564.23	0.99593	0.691514	121.029
H2-F	1290.5	7.34539	0.983693	1520.27	1516.91	0.996155	0.710914	119.282
H2-NF	1300.5	7.22527	0.977674	1538.78	1519.34	0.996165	0.699887	119.224
H2-R-F	732.5	5.77574	0.947215	974.597	974.066	0.997045	0.606455	74.0518
H2-R-NF	797.25	6.58092	0.976333	1045.81	1051.9	0.996909	0.682749	78.7763
H2-S-F	1332.75	7.37441	0.982521	1629.05	1594.45	0.99571	0.71053	122.757
H2-S-NF	1417.5	7.4982	0.982681	1685.09	1664.6	0.995754	0.716344	131.111
H3-F	1270.5	7.23127	0.979604	1558.14	1559.3	0.995702	0.701458	117.062
H3-NF	1159.75	7.06778	0.97136	1373.88	1367.17	0.996561	0.694818	108.721
H3-R-F	828.75	6.38369	0.968294	1060.3	1050.4	0.996989	0.658347	82.3301
H3-R-NF	741	6.17794	0.963807	972.436	967.791	0.997087	0.648185	73.1675
H3-S-F	1229.5	7.29449	0.98074	1509.38	1495.21	0.995979	0.710923	111.747
H3-S-NF	1383.75	7.52577	0.982526	1687.02	1647.6	0.995743	0.721952	125.816
