## Supplementary material for "The synergistic effects of plants and nitrogen on microbial hitchhiking": supp: Table S4.xlsx

### Sheet: Sheet1
Table S4. Determinations of the alpha- and beta-diversity levels in the bacterial and fungal communities under different nitrogen concentrations. A) Kruskal–Wallis H test results for bacterial alpha-diversity levels; B) Anosim results for bacterial beta-diversity levels.
A)
	H1-NF	H1-F
	H2-NF	H2-F
	H3-NF	H3-F
P-value	0.561144	0.586646
Chi-square	1.64	1.76
B)
	H1-NF	H1-F
	H2-NF	H2-F
	H3-NF	H3-F
P-value	0.026*	0.2
R-value	0.3333	4.641
