## Supplementary material for "The synergistic effects of plants and nitrogen on microbial hitchhiking": supp: Table S5.xlsx

### Sheet: Table S5
Table S5 Functional abundance for all groups;
Level_1	Level_2	H1-R-NF	H1-R-F	H2-R-NF	H2-R-F	H3-R-NF	H3-R-F	H1-S-NF	H1-S-F	H1-NF	H1-F	H2-S-NF	H2-S-F	H2-NF	H2-F	H3-S-NF	H3-S-F	H3-NF	H3-F
Metabolism	Carbohydrate Metabolism	0.12758	0.13083	0.12906	0.12885	0.12913	0.13	0.12279	0.12302	0.12239	0.12304	0.12306	0.12442	0.12312	0.12238	0.12402	0.12469	0.12438	0.12374
Metabolism	Amino Acid Metabolism	0.12155	0.11981	0.12211	0.12125	0.12218	0.12057	0.1255	0.1255	0.12541	0.12477	0.12543	0.12581	0.12556	0.12668	0.12472	0.12467	0.12495	0.12514
Metabolism	Metabolism of Cofactors and Vitamins	0.06892	0.06848	0.06965	0.06918	0.06928	0.0696	0.07104	0.07104	0.07115	0.07102	0.07102	0.07127	0.07117	0.07111	0.07113	0.07119	0.07145	0.07121
Metabolism	Energy Metabolism	0.06762	0.0669	0.06749	0.06761	0.06775	0.06769	0.06841	0.06863	0.06839	0.06848	0.06847	0.0685	0.06833	0.06864	0.06843	0.06835	0.0681	0.06845
Metabolism	Nucleotide Metabolism	0.05038	0.05037	0.05105	0.05073	0.05094	0.05131	0.05205	0.0519	0.05197	0.05175	0.0519	0.05194	0.05194	0.05213	0.05196	0.052	0.05231	0.05206
Metabolism	Xenobiotics Biodegradation and Metabolism	0.04231	0.04168	0.04265	0.04238	0.04209	0.04148	0.03945	0.04003	0.03884	0.03932	0.03993	0.04092	0.03972	0.03997	0.04037	0.04071	0.03975	0.04049
Metabolism	Lipid Metabolism	0.03724	0.03718	0.03741	0.03727	0.0368	0.03721	0.03681	0.03696	0.03671	0.03691	0.03685	0.03731	0.03705	0.03673	0.03726	0.03745	0.03702	0.03736
Metabolism	Metabolism of Terpenoids and Polyketides	0.0287	0.0288	0.02939	0.02886	0.02727	0.0291	0.02713	0.02773	0.02649	0.02692	0.02809	0.02856	0.02785	0.02807	0.02862	0.0295	0.02783	0.02899
Metabolism	Metabolism of Other Amino Acids	0.02697	0.02732	0.02725	0.02715	0.02742	0.02718	0.02624	0.02627	0.02615	0.02625	0.0264	0.02655	0.02631	0.02622	0.02652	0.0266	0.02645	0.02647
Metabolism	Glycan Biosynthesis and Metabolism	0.02528	0.02542	0.02512	0.02525	0.02482	0.02551	0.02691	0.02659	0.02719	0.02688	0.02657	0.02632	0.02678	0.02658	0.0266	0.02644	0.0269	0.02664
Metabolism	Biosynthesis of Other Secondary Metabolites	0.00999	0.00981	0.01022	0.00992	0.00968	0.00989	0.01184	0.01175	0.01187	0.01157	0.01173	0.01181	0.01181	0.01214	0.01163	0.01165	0.01161	0.01181
Environmental Information Processing	Membrane Transport	0.1092	0.11282	0.10972	0.11091	0.11549	0.11075	0.09695	0.09746	0.09546	0.09636	0.09785	0.09843	0.09654	0.09787	0.09753	0.09696	0.09731	0.09638
Environmental Information Processing	Signal Transduction	0.08446	0.08317	0.08021	0.08167	0.08048	0.08034	0.08511	0.08481	0.08654	0.0864	0.08418	0.08198	0.0845	0.0841	0.08286	0.08217	0.08268	0.08289
Environmental Information Processing	Signaling Molecules and Interaction	2e-05	2e-05	2e-05	2e-05	1e-05	2e-05	2e-05	2e-05	2e-05	2e-05	3e-05	2e-05	2e-05	2e-05	3e-05	3e-05	2e-05	3e-05
Genetic Information Processing	Translation	0.04472	0.04344	0.04543	0.04509	0.04445	0.04557	0.04832	0.04793	0.04853	0.04812	0.04793	0.04786	0.04824	0.04782	0.04827	0.0482	0.04859	0.04826
Genetic Information Processing	Replication and Repair	0.04309	0.04234	0.04366	0.04328	0.04213	0.04366	0.04719	0.04688	0.04744	0.04695	0.04696	0.04674	0.04721	0.04705	0.0471	0.04711	0.04731	0.04734
Genetic Information Processing	Folding, Sorting and Degradation	0.02266	0.02231	0.0229	0.02276	0.02248	0.02317	0.0238	0.02373	0.02386	0.02381	0.02372	0.02368	0.02382	0.02369	0.02382	0.0239	0.0239	0.02388
Genetic Information Processing	Transcription	0.00196	0.0019	0.00199	0.00198	0.00194	0.00201	0.00207	0.00206	0.00207	0.00206	0.00207	0.00206	0.00207	0.00207	0.00208	0.00209	0.00208	0.00209
Cellular Processes	Cell Motility	0.02474	0.02451	0.02344	0.02374	0.0242	0.02326	0.02584	0.02564	0.02627	0.02623	0.02552	0.02457	0.02544	0.02539	0.02487	0.02442	0.02502	0.02482
Cellular Processes	Cell Growth and Death	0.01619	0.01556	0.01629	0.01599	0.01674	0.01597	0.01769	0.01763	0.01777	0.01766	0.01775	0.01744	0.01759	0.0178	0.0175	0.01731	0.01745	0.01743
Cellular Processes	Transport and Catabolism	0.00338	0.00333	0.00338	0.00338	0.00319	0.00334	0.00323	0.00323	0.00323	0.00327	0.00324	0.00327	0.00326	0.00316	0.00332	0.00336	0.00331	0.00331
Cellular Processes	Cell Communication	1e-05	1e-05	1e-05	1e-05	1e-05	1e-05	1e-05	1e-05	1e-05	1e-05	1e-05	1e-05	1e-05	1e-05	1e-05	1e-05	1e-05	1e-05
Human Diseases	Infectious Diseases	0.0268	0.02794	0.02534	0.02667	0.02602	0.02634	0.024	0.02372	0.02447	0.02461	0.02376	0.0232	0.02403	0.02291	0.02378	0.02358	0.02397	0.02355
Human Diseases	Neurodegenerative Diseases	0.00217	0.00216	0.00216	0.00216	0.00211	0.00216	0.00223	0.00221	0.00227	0.00228	0.00224	0.00219	0.00225	0.00215	0.00224	0.00224	0.00225	0.00223
Human Diseases	Cancers	0.0021	0.00207	0.00209	0.00209	0.00213	0.00205	0.00204	0.00203	0.00204	0.00206	0.00207	0.00204	0.00205	0.00201	0.00207	0.00205	0.00206	0.00204
Human Diseases	Endocrine and Metabolic Diseases	0.00053	0.00053	0.00055	0.00054	0.00054	0.00055	0.00053	0.00054	0.00053	0.00053	0.00054	0.00054	0.00053	0.00054	0.00055	0.00055	0.00054	0.00054
Human Diseases	Immune Diseases	0.00051	0.00052	0.00052	0.00051	0.00049	0.00053	0.00045	0.00046	0.00045	0.00045	0.00046	0.00046	0.00046	0.00045	0.00047	0.00048	0.00046	0.00048
Human Diseases	Substance Dependence	0.00027	0.00026	0.00026	0.00026	0.00027	0.00026	0.00033	0.00033	0.00033	0.00032	0.00033	0.00032	0.00032	0.00035	0.00032	0.00031	0.0003	0.00032
Human Diseases	Cardiovascular Diseases	0.00011	0.0001	0.00012	0.00011	0.00011	0.00011	0.00015	0.00015	0.00016	0.00015	0.00016	0.00015	0.00016	0.00015	0.00016	0.00016	0.00016	0.00016
Organismal Systems	Endocrine System	0.00361	0.00361	0.00358	0.00358	0.00336	0.00361	0.00344	0.00347	0.0034	0.00344	0.00346	0.0035	0.00347	0.00345	0.00352	0.0036	0.0035	0.00358
Organismal Systems	Environmental Adaptation	0.00281	0.00276	0.00274	0.00278	0.00269	0.00273	0.00294	0.00289	0.00301	0.00299	0.0029	0.00283	0.00294	0.00281	0.00292	0.00289	0.00295	0.00289
Organismal Systems	Digestive System	0.00193	0.00185	0.00199	0.00187	0.00169	0.00188	0.00301	0.00294	0.00311	0.00293	0.00292	0.0029	0.003	0.00308	0.00287	0.00287	0.0029	0.00295
Organismal Systems	Nervous System	0.00122	0.00121	0.00124	0.0012	0.00117	0.00122	0.00147	0.00145	0.00146	0.00143	0.00146	0.00144	0.00146	0.0015	0.00144	0.00144	0.00143	0.00146
Organismal Systems	Immune System	0.00065	0.00065	0.00066	0.00065	0.00061	0.00065	0.0007	0.00069	0.00072	0.00072	0.00069	0.00069	0.00071	0.00067	0.00071	0.00072	0.00073	0.00071
Organismal Systems	Circulatory System	0.00016	0.00014	0.00015	0.00015	0.00015	0.00015	0.00017	0.00017	0.00017	0.00017	0.00017	0.00016	0.00017	0.00016	0.00017	0.00016	0.00017	0.00016
Organismal Systems	Excretory System	0.00015	0.00016	0.00016	0.00016	0.00016	0.00017	0.00013	0.00013	0.00012	0.00012	0.00013	0.00014	0.00013	0.00014	0.00013	0.00014	0.00013	0.00014
Organismal Systems	Sensory System	0	0	0	0	0	0	0	0	0	0	0	0	0	0	0	0	0	0
