## Supplementary material for "The synergistic effects of plants and nitrogen on microbial hitchhiking": supp: Table S6.xlsx

### Sheet: Sheet1
type	region	primer name	primer sequence	product length
16S	V4	515F	GTGYCAGCMGCCGCGGTAA	~292
		806R	GGACTACNVGGGTWTCTAAT
16S	V3-V4	341F	CCTACGGGNGGCWGCAG	~466
		806R	GGACTACHVGGGTATCTAAT
16S	V4-V5	515F	GTGCCAGCMGCCGCGGTAA	~412
		907R	CCGTCAATTCCTTTGAGTTT
16S	V5-V7	799F	AACMGGATTAGATACCCKG	~414
		1193R	ACGTCATCCCCACCTTCC
16S	V4-V5	Arch519F	CAGCMGCCGCGGTAA	~416
		Arch915R	GTGCTCCCCCGCCAATTCCT
