## Supplementary material for "The synergistic effects of plants and nitrogen on microbial hitchhiking": Table 1

### Sheet: Sheet1
Table 1. Determinations of the alpha- and beta-diversity levels in the bacterial communities under different nitrogen concentrations. A) Kruskal–Wallis H test results for bacterial alpha-diversity levels; B) Anosim results for bacterial beta-diversity levels;
A)
	H1-S-NF	H1-S-F	H1-R-NF	H1-R-F
	H2-S-NF	H2-S-F	H2-R-NF	H2-R-F
	H3-S-NF	H3-S-F	H3-R-NF	H3-R-F
P-value	0.11	0.2	0.1	0.368
Chi-square	6.033	4.641	6.271	3.167
B)
	H1-S-NF	H1-S-F	H1-R-NF	H1-R-F
	H2-S-NF	H2-S-F	H2-R-NF	H2-R-F
	H3-S-NF	H3-S-F	H3-R-NF	H3-R-F
R-value	0.695	0.185	0.432	0.072
P-value	0.003**	0.115	0.018*	0.263
